# ChIP-seq of plasma cell-free nucleosomes identifies cell-of-origin gene expression programs

**DOI:** 10.1101/638643

**Authors:** Ronen Sadeh, Israa Sharkia, Gavriel Fialkoff, Ayelet Rahat, Jenia Gutin, Alon Chappleboim, Mor Nitzan, Ilana Fox-Fisher, Daniel Neiman, Guy Meler, Zahala Kamari, Dayana Yaish, Tamar Peretz, Ayala Hubert, Jonatan E Cohen, Salach Azzam, Mark Temper, Albert Grinshpun, Myriam Maoz, Samir Abu-Gazala, Ami Ben Ya’acov, Eyal Shteyer, Rifaat Safadi, Tommy Kaplan, Ruth Shemer, David Planer, Eithan Galun, Benjamin Glaser, Aviad Zick, Yuval Dor, Nir Friedman

## Abstract

Genomic DNA is packed by histone proteins that carry a multitude of post-translational modifications that reflect cellular transcriptional state. Cell-free DNA (cfDNA) is derived from fragmented chromatin in dying cells, and as such it retains the histones markings present in the cells of origin. Here, we pioneer chromatin immunoprecipitation followed by sequencing of cell-free nucleosomes (cfChIP-seq) carrying active chromatin marks. Our results show that cfChIP-seq provides multidimensional epigenetic information that recapitulates the epigenetic and transcriptional landscape in the cells of origin. We applied cfChIP-seq to 268 samples including samples from patients with heart and liver pathologies, and 135 samples from 56 metastatic CRC patients. We show that cfChIP-seq can detect pathology-related transcriptional changes at the site of the disease, beyond the information on tissue of origin. In CRC patients we detect clinically-relevant, and patient-specific information, including transcriptionally active HER2 amplifications. cfChIP-seq provides genome-wide information and requires low sequencing depth. Altogether, we establish cell-free chromatin immunoprecipitation as an exciting modality with potential for diagnosis and interrogation of physiological and pathological processes using a simple blood test.

**One Sentence Summary:** ChIP-seq of plasma-circulating nucleosomes (cfChIP-seq) from a simple blood test provides detailed information about gene expression programs in human organs, and cancer.
