## Supplementary material for "ChIP-seq of plasma cell-free nucleosomes identifies cell-of-origin gene expression programs": Table S1

### Sheet: H3K4me3
	cfDNA concentration (ng/ml)	Total	Total.uniq	Total.uniq.est	TSS	% Signal.Total	% Background.Total	% Signal.TSS	% Background.TSS	lambda.mix.poiss	Mito	% Mito	Global.signal.yield	Local.signal.yield	BG.yield	Global.SNR	Local.SNR	Seq.factor
C001.2746	84	15372138	15026481	340839790	11415084	79.07	20.93	72.69	3.275	0.045	1371	0.009124	0.0016044	0.0492557	6.29e-05	324.6	783.1	22.6826
C001.2752	122	14245800	14064090	560142525	10430090	75.56	24.44	70.34	3.824	0.025	409	0.002908	0.00098802	0.0467742	6.87e-05	265.7	680.4	39.8279
C002.2293		3354299	711682	816650	270904	40.05	59.95	28.69	9.38	4.108	6	0.0008431						1.14749
C002.2300		3851009	996574	1166250	558334	57.73	42.27	49.41	6.612	3.302	56	0.005619						1.17026
C002.2301		3329553	1031837	1108564	520474	49.67	50.33	42.57	7.874	3.003	23	0.002229						1.07436
C002.2302		3623206	730243	786695	408132	59.66	40.34	49.58	6.31	4.606	29	0.003971						1.07731
C002.2303		4971031	1883757	2343825	434063	17.78	82.22	10.18	12.86	2.121	33	0.001752						1.24423
C002.2313		957161	378428	497546	283271	77.96	22.04	71.41	3.448	1.924	4	0.001057						1.31477
C003.2737		3871760	1421859	1596462	670043	46.56	53.44	38.76	8.36	2.425	22	0.001547						1.1228
C003.2740	2.9	670157	641715	12217745	400200	67.47	32.53	57.28	5.089	0.055	74	0.01153	0.00169347	0.00231329	4.18e-06	178.2	554.1	19.0392
C004.2751		2317386	668492	764479	168864	23.48	76.52	13.29	11.97	3.031	2247	0.3361						19.0392
C004.3990		3099154	2266762	5061588	1122013	47.6	52.4	41.3	8.199	0.612	7	0.0003088						2.23296
C005.2865		4463888	1237705	1476056	381587	28.36	71.64	19.62	11.21	3.023	13	0.00105						1.19257
C005.2944	27.6	5706753	5609015	268556278	1299358	19.31	80.69	10.54	12.62	0.021	65	0.001159	0.000445125	0.00117988	9.05e-05	20.56	13.03	47.8794
C005.3110		2642627	2634078	688421099	1196730	40.13	59.87	36.07	9.367	0.004	59	0.00224						261.352
C005.3933		4746447	971604	1120365	313116	30.6	69.4	21.37	10.86	4.241	15	0.001544						1.15311
C005.3963		5274549	2139182	3215029	467489	15.8	84.2	8.681	13.17	1.641	7	0.0003272						1.50292
C005.4000		5658839	2592867	4184118	519780	12.96	87.04	6.43	13.62	1.353	18	0.0006942						1.6137
C006.2966		4628762	4619142	1838578899	1192637	17.07	82.93	12.84	12.97	0.003	3449	0.07467						398.035
C006.3135		4607827	4587202	853084065	1614478	27.74	72.26	23.89	11.31	0.005	143	0.003117						185.97
C006.3931		5564878	1617779	1956454	778318	48.83	51.17	40.1	8.005	2.845	29	0.001793						1.20935
C007.2968		827008	806796	26925157	461281	58.3	41.7	50.65	6.524	0.031	62	0.007685						33.3729
C008.2965		2011950	1044916	1381164	644732	66.64	33.36	56.48	5.219	1.457	25	0.002393						1.32179
C008.3925		11752991	6749195	15174299	1415588	14.82	85.18	7.648	13.33	0.774	115	0.001704						2.24831
C009.1927		3647615	2140452	3194242	409223	10.99	89.01	5.193	13.93	1.142	80	0.003738						1.49232
C009.1995		1819081	1376893	3259414	751017	53.26	46.74	47.23	7.313	0.558	16	0.001162						2.36722
C009.1996		6129712	2397529	2871314	1184870	49.84	50.16	41.57	7.847	2.135	22	0.0009176						1.19761
C009.1997		4632338	2041023	2937113	1028129	49.48	50.52	42.47	7.904	1.577	26	0.001274						1.43904
C009.2001		5776481	2606178	3960654	1617833	64.8	35.2	56.57	5.507	1.459	20	0.0007674						1.51972
C009.2004		3666171	1681622	2503828	823905	47.95	52.05	40.85	8.143	1.464	25	0.001487						1.48894
C010.1913		2164677	1019630	1260699	494802	47.11	52.89	40.25	8.274	1.717	21	0.00206						1.23643
C010.1943		11713675	5417927	8717054	3057668	57.5	42.5	49.79	6.648	1.344	95	0.001753						1.60893
C010.1954		2645368	1670536	2797187	612608	32.58	67.42	26.12	10.55	0.946	19	0.001137						1.67442
C010.1959		7146417	3662387	8409732	732472	12.67	87.33	6.337	13.66	0.85	194	0.005297						2.29624
C010.2600		3507445	1020900	1233087	652603	67.66	32.34	58.86	5.059	2.845	551	0.05397						1.20784
C010.2852		6267702	1316413	1414475	267949	18.46	81.54	7.598	12.76	4.431	300	0.02279						1.07449
C010.3743		6763235	4742708	9560921	3437591	76.52	23.48	68.81	3.673	0.707	1162	0.0245						2.01592
C010.3821		7673266	4243439	5937929	1867502	41.99	58.01	34.93	9.075	1.292	209	0.004925						1.39932
C010.3864		6671025	3727767	8241520	2695289	73.43	26.57	68.15	4.156	0.81	70	0.001878						2.21085
C010.3937		3920297	2865741	8218812	1399944	46.24	53.76	40.44	8.411	0.477	147	0.00513						2.86795
C011.2010		9746905	3036662	3683585	1711118	56.71	43.29	49.58	6.772	2.646	40	0.001317						1.21304
C012.2065		4963445	2543579	4896191	848120	31.47	68.53	22.62	10.72	1.014	8	0.0003145						1.92492
C012.3802		4591581	1040611	1171250	435023	43.99	56.01	33.04	8.763	3.92	94	0.009033						1.12554
C013.2456		2601777	1474908	2123978	336812	14.05	85.95	9.389	13.45	1.225	41	0.00278						1.44007
C013.2572		6878777	2434104	2724350	734129	24.67	75.33	18.38	11.78	2.525	17	0.0006984						1.11924
C014.3860		3960902	2602551	4892114	773845	24.44	75.56	17.91	11.82	0.81	6	0.0002305						1.87974
C015.2138		4320789	1161598	1391756	516936	46.51	53.49	36.13	8.368	3.104	5	0.0004304						1.19814
C015.3834		7529006	2836825	3724241	701146	20.6	79.4	12.29	12.42	2.021	9	0.0003173						1.31282
C015.3875		5433512	1148629	1302051	534617	45.97	54.03	38.09	8.452	4.173	55	0.004788						1.13357
C015.3912		4176253	2744943	6865403	1014127	31.4	68.6	26.21	10.73	0.608	8	0.0002914						2.50111
C016.2309		5115439	1156489	1330275	315609	24.93	75.07	15.55	11.74	3.844	66	0.005707						1.15027
C016.2314		2926967	634709	717185	296213	47.76	52.24	38.5	8.173	4.082	10	0.001576						1.12994
C017.2324		2796723	676127	781537	331187	49.76	50.24	41.12	7.86	3.579	31	0.004585						1.1559
C018.2504		3563187	1577704	2225048	1068214	70.83	29.17	63.14	4.564	1.601	11	0.0006972						1.41031
C018.2552		3966512	910640	1079366	174545	16.44	83.56	6.094	13.07	3.675	132	0.0145						1.18528
C018.3842		4029483	781474	889649	155465	20.87	79.13	7.515	12.38	4.53	30	0.003839						1.13842
C018.3881		4959097	2924467	6478009	1091048	33.61	66.39	26.92	10.39	0.766	110	0.003761						2.21511
C019.2557		3172674	1230648	1567242	286759	17.89	82.11	10.45	12.85	2.024	171	0.0139						1.27351
C020.2582		2744682	789271	842954	331871	39.59	60.41	32.6	9.452	3.256	15	0.0019						1.06802
C020.3852		5390301	1599489	1966735	746697	46.26	53.74	38.28	8.408	2.738	21	0.001313						1.2296
C020.3948		7396408	4932569	9357678	1188702	17.47	82.53	11.19	12.91	0.79	63	0.001277						1.89712
C021.2664		3763460	809575	919961	178991	18.64	81.36	9.381	12.73	4.089	17	0.0021						1.13635
C021.3313		3867063	959986	1120543	451433	46.41	53.59	38.64	8.384	3.452	121	0.0126						1.16725
C021.3847		6691862	1250131	1381536	460355	38.27	61.73	27.17	9.657	4.843	8	0.0006399						1.10511
C021.3929		7016933	2922394	4788682	1744458	58.72	41.28	53.23	6.458	1.465	13	0.0004448						1.63862
C021.3974		2676994	1824827	3440957	483662	19.33	80.67	13.88	12.62	0.778	2	0.0001096						1.88563
C022.2725		2159468	421425	467368	249201	62.82	37.18	53.32	5.817	4.619	2	0.0004746						1.10902
C023.2754		4949576	1090744	1248864	428524	40.7	59.3	30.01	9.277	3.965	424	0.03887						1.14497
C023.3909		5001624	2914876	5891025	1959347	68.46	31.54	62.28	4.935	0.849	157	0.005386						2.02102
C023.3947		3644417	2797607	11480330	893668	26.22	73.78	20.4	11.54	0.317	17	0.0006077						4.10362
C023.3982		3045981	1499551	2020707	632185	39.77	60.23	32.74	9.422	1.507	5	0.0003334						1.34754
C024.2816		2611957	682691	771784	434965	66.7	33.3	58.5	5.21	3.384	9	0.001318						1.1305
C024.3394		2096227	709382	905686	229656	29.37	70.63	21.32	11.05	2.314	16	0.002255						1.27673
C025.2815		4737150	1138518	1369005	827996	79.62	20.38	69.54	3.189	3.461	63	0.005534						1.20244
C025.2928		5457395	3312788	8010163	1483395	47.29	52.71	36.53	8.246	0.681	106	0.0032						2.41795
C025.2929		7268485	4433911	10619282	1992121	46.75	53.25	36.6	8.331	0.684	183	0.004127						2.39501
C025.3746		7872668	2225927	2772253	986796	47.28	52.72	36.08	8.248	2.84	79	0.003549						1.24544
C025.3809		5500795	1391161	1697742	310931	21.03	78.97	9.996	12.35	3.24	9	0.0006469						1.22038
C026.2854		11331970	1833416	2005999	948559	57.51	42.49	45.09	6.647	5.649	11	0.0006						1.09413
C027.2953		2140157	668959	779123	134373	15.25	84.75	6.829	13.26	2.747	37	0.005531						1.16468
C027.2962		4563253	818238	900901	314299	41.51	58.49	29.26	9.15	5.066	18	0.0022						1.10103
C028.3264		3122546	1401400	1703106	458367	28.9	71.1	21.58	11.12	1.833	9	0.0006422						1.21529
C028.3987		3852041	2103280	3764785	595576	21.43	78.57	16.02	12.29	1.023	27	0.001284						1.78996
C028.4021		5693466	3278904	7589109	1070959	26.7	73.3	21.19	11.47	0.75	52	0.001586						2.31453
C029.2915		3500142	818727	947779	251263	29.41	70.59	19.65	11.04	3.693	3	0.0003664						1.15763
C030.3263		7054093	1154850	1272198	634924	60.83	39.17	48.85	6.129	5.544	10	0.0008659						1.10161
C030.3335		10953217	2688835	3155828	752837	27.58	72.42	16.67	11.33	3.471	93	0.003459						1.17368
C031.3290		3798715	798286	918899	167389	18.95	81.05	8.288	12.68	4.132	14	0.001754						1.15109
C032.3312		2359461	683366	849103	138192	17.13	82.87	7.258	12.96	2.779	30	0.00439						1.24253
C032.3840		3702191	800874	899405	161647	20.1	79.9	7.683	12.5	4.121	208	0.02597						1.12303
C032.4008		2979913	1889173	4420038	401921	14.49	85.51	7.896	13.38	0.674	18	0.0009528						2.33967
C033.3380		5169774	1244139	1468424	286605	18.48	81.52	10.28	12.75	3.521	40	0.003215						1.18027
C033.3900		3561611	1810458	3512093	461131	20.24	79.76	12.99	12.48	1.014	10	0.0005523						1.93989
C033.4033		3705882	3010953	10774027	906349	23.54	76.46	18.14	11.96	0.344	6	0.0001993						3.57828
C034.3478		2026782	493113	584960	181268	36.34	63.66	26.8	9.959	3.465	24	0.004867						1.18626
C034.3729		2459059	968586	1235344	413778	41.92	58.08	33.63	9.086	1.991	17	0.001755						1.27541
C034.3838		4379992	483771	515841	130775	32.18	67.82	16.42	10.61	8.488	5	0.001034						1.06629
C035.3402		9109718	5724321	9992439	2757906	45.94	54.06	39.72	8.457	0.912	55	0.0009608						1.74561
C036.3487		3259069	874434	1051534	447536	52.51	47.49	43.75	7.43	3.099	100	0.01144						1.20253
C036.3835		5030603	702144	745298	129107	21.44	78.56	6.097	12.29	6.75	6	0.0008545						1.06146
C037.3488		7512646	3563379	6281351	2101535	58.36	41.64	52.46	6.515	1.196	70	0.001964						1.76275
C037.3866		3446546	2710019	7268618	539992	11.97	88.03	6.153	13.77	0.474	57	0.002103						2.68213
C037.3903		4905113	3011939	7742659	990492	26.99	73.01	21.46	11.42	0.633	12	0.0003984						2.57066
C038.3800		7206904	3867936	5248135	905815	18.7	81.3	10.7	12.72	1.373	64	0.001655						1.35683
C039.3596		2892612	718426	827356	366750	51.5	48.5	43.46	7.588	3.495	54	0.007516						1.15162
C040.3606		9180794	4860203	6730945	3330488	74.45	25.55	64.53	3.997	1.364	172	0.003539						1.38491
C040.3944		10058997	5423740	11346490	2546303	45.25	54.75	38.38	8.565	0.887	8	0.0001475						2.092
C041.3770		6106734	3298932	4738209	1407408	40.35	59.65	33.33	9.332	1.289	39	0.001182						1.43629
C041.3771		9013572	5470232	11657657	1022392	12.07	87.93	4.934	13.76	0.773	122	0.00223						2.13111
C041.3775		4328248	2124713	3370195	751200	31.62	68.38	24.66	10.7	1.284	307	0.01445						1.58619
C041.3778		6105333	3283406	4629129	1422051	41.36	58.64	34.14	9.174	1.319	90	0.002741						1.40986
C041.3870		7678343	2686436	3627130	997322	33.94	66.06	26.79	10.33	2.117	71	0.002643						1.35016
C041.3957		4507822	3524319	14625900	1020939	22.62	77.38	16.86	12.11	0.308	20	0.0005675						4.14999
C042.3804		9662966	990412	1043897	231118	28.56	71.44	12.16	11.18	9.268	14	0.001414						1.054
C042.3810		6266505	581270	608534	108549	23.51	76.49	6.708	11.97	10.298	9	0.001548						1.0469
C042.3814		6235901	1380789	1629495	291104	19.54	80.46	8.495	12.59	3.827	19	0.001376						1.18012
C042.3820		6094036	1984258	2365954	435649	18.67	81.33	9.232	12.72	2.576	31	0.001562						1.19236
C042.3934		5528987	1355850	1630356	399896	27.32	72.68	18.12	11.37	3.391	36	0.002655						1.20246
C043.3440		2138170	492971	583329	108797	20.87	79.13	9.689	12.38	3.665	10	0.002029						1.18329
C044.3541		3185676	661270	761217	140437	17.1	82.9	8.268	12.97	4.185	75	0.01134						1.15114
C044.3642		3657902	803562	914991	396018	50.93	49.07	41.61	7.676	3.998	17	0.002116						1.13867
C045.3769		1367992	445732	558947	219019	49	51	41.16	7.979	2.447	61	0.01369						1.254
C046.2264		6017534	5224008	22431996	2919375	53.35	46.65	48.59	7.299	0.268	59	0.001129						4.29402
C047.4024		4062795	1945402	3006327	656607	28.16	71.84	22.51	11.24	1.351	3	0.0001542						1.54535
C048.3818		4490259	1874010	2825198	676618	36.39	63.61	26.15	9.952	1.589	3	0.0001601						1.50757
C049.3884		5237782	1595716	2021777	348093	17.43	82.57	8.896	12.92	2.591	40	0.002507						1.267
C050.3620		3460906	713320	813473	133348	15.76	84.24	5.515	13.18	4.255	17	0.002383						1.1404
C050.3632		1525785	454528	580584	154724	33.49	66.51	23.64	10.41	2.628	3	0.00066						1.27733
C050.3646		1141397	345381	369961	161545	48.63	51.37	38.74	8.036	3.085	1	0.0002895						1.07117
C050.3647		1010616	282332	336262	160735	61.67	38.33	50.93	5.996	3.005	4	0.001417						1.19102
C051.3899		12651257	7944800	20550103	5128822	69.34	30.66	59.76	4.796	0.616	232	0.00292						2.58661
C051.3956		4191960	3169871	8335206	1118054	33.91	66.09	24.93	10.34	0.503	34	0.001073						2.62951
C052.3880		5922376	3382517	6891541	624960	10.98	89.02	4.549	13.93	0.859	49	0.001449						2.0374
C052.3960		5076924	2484292	4264054	771122	24.81	75.19	19.28	11.76	1.191	23	0.0009258						1.71641
C053.3881		18420080	3379051	3974942	1232385	36.46	63.54	26.53	9.94	4.634	38	0.001125						1.17635
C053.3882		14910147	1421304	1487552	332734	28.85	71.15	12.28	11.13	10.023	23	0.001618						1.04661
C053.4023		4179840	1783360	2645433	632964	30.81	69.19	24.67	10.82	1.58	8	0.0004486						1.4834
C054.3896		2629571	1272395	2386236	307251	18	82	11.32	12.83	1.102	18	0.001415						1.87539
C055.4009		5391448	1812791	2358196	800227	45.65	54.35	35.64	8.503	2.286	7	0.0003861						1.30086
C056.3939		834619	642640	1588315	192800	24.52	75.48	18.19	11.81	0.525	4	0.0006224						2.47155
C056.3941		2285422	847234	1157684	399831	45.95	54.05	38.74	8.457	1.974	2	0.0002361						1.36643
C056.4003		3474090	1620617	2612655	687102	40.37	59.63	33.07	9.328	1.33	8	0.0004936						1.61214
H001.1		3312898	3216016	91433841	2572834	82.23	17.77	77.22	2.78	0.036	15	0.0004664	0.00454493	0.0169238	1.14e-05	397.6	1481	28.4308
H001.2		960422	950942	81437491	770385	83.16	16.84	78.38	2.635	0.012	6	0.000631	0.00135909	0.00560379	3.2e-06	424.3	1750	85.6388
H001.3		994651	984390	79797770	790016	82.4	17.6	77.5	2.754	0.012	7	0.0007111	0.00139403	0.00555636	3.47e-06	402.3	1604	81.0632
H001.4		960633	936661	30406899	706916	77.18	22.82	71.9	3.571	0.032	16	0.001708	0.00124241	0.00469701	4.27e-06	290.6	1099	32.4631
H001.5		466718	447750	9208069	348616	82.55	17.45	75.13	2.729	0.051	6	0.00134	0.000635231	0.00273224	1.56e-06	406.5	1748	20.5652
H001.6		693900	662437	11604379	502393	81.09	18.91	72.88	2.959	0.06	24	0.003623	0.000923189	0.0036534	2.51e-06	368.5	1458	17.5177
H001.7		477059	471010	31238250	365187	79.83	20.17	74.38	3.156	0.015	35	0.007431	0.000646212	0.00256813	1.9e-06	340.1	1352	66.3218
H001.8		313224	305323	9852680	234093	79.41	20.59	73.45	3.221	0.032	1	0.0003275	0.00041669	0.0018211	1.26e-06	331.4	1448	32.2697
H002.1		1628499	1599292	74031054	1086551	68.23	31.77	62.97	4.971	0.022	8	0.0005002	0.00187535	0.00623456	1.02e-05	184.5	613.5	46.2899
H003.1		505447	500675	44611469	298949	60	40	53.45	6.257	0.011	767	0.1532	0.000516281	0.00153916	4.01e-06	128.9	384.3	89.1026
H003.2		351338	345952	18629078	244736	74.14	25.86	66.7	4.045	0.019	17	0.004914	0.000440806	0.00173638	1.79e-06	246.4	970.4	53.8487
H003.3		367460	353943	8033572	271922	82.05	17.95	74.02	2.809	0.046	79	0.02232	0.000499104	0.0020699	1.27e-06	392.8	1629	22.6974
H003.4		261688	254079	6997475	185523	77.39	22.61	69.48	3.537	0.037	308	0.1212	0.000337934	0.00155087	1.15e-06	294.1	1350	27.5405
H003.5		970090	565551	994986	306564	59.13	40.87	47.81	6.393	0.975	89	0.01574	0.000574723	0.0017206	4.62e-06	124.3	372.2	1.75932
H004.1		1085367	1067203	52852494	844063	83.06	16.94	76.44	2.65	0.021	253	0.02371	0.00152341	0.00497236	3.62e-06	421.3	1375	49.5243
H004.2		717456	711814	75643347	517849	75.68	24.32	68.95	3.804	0.009	521	0.07319	0.00092582	0.0031223	3.46e-06	267.4	901.8	106.268
H004.3		1344985	953353	1921940	562116	62.32	37.68	53.07	5.894	0.7	281	0.02947	0.00102108	0.00318366	7.18e-06	142.1	443.1	2.01598
H005.1		274694	271169	18017465	197098	75.89	24.11	68.91	3.772	0.015	93	0.0343	0.000353674	0.0014664	1.31e-06	270.5	1121	66.4437
H006.1		235222	227395	5604870	142337	67.15	32.85	57.45	5.14	0.042	6	0.002639	0.000262425	0.00109105	1.49e-06	175.7	730.3	24.6482
H007.1		1307012	1280397	52076537	951252	75.82	24.18	70.51	3.782	0.025	5	0.0003905	0.00166843	0.00661074	6.19e-06	269.4	1068	40.6722
H007.2		771299	736852	13281447	356875	55.59	44.41	41.49	6.947	0.058	15	0.002036	0.000703973	0.00188539	6.54e-06	107.6	288.1	18.0246
H007.3		282676	274867	7893700	182868	69.19	30.81	61.71	4.82	0.036	1	0.0003638	0.000326847	0.00143291	1.69e-06	193	846	28.7183
H008.1		638256	613876	12795097	290086	55.56	44.44	40.3	6.953	0.05	4	0.0006516	0.000586167	0.00136899	5.46e-06	107.4	250.9	20.8431
H009.1		316238	315310	93064140	220427	70.63	29.37	65.31	4.595	0.003	171	0.05423	0.000382742	0.00143934	1.85e-06	206.6	777.1	295.151
H010.1		897155	886285	60352571	588512	67.26	32.74	61.28	5.122	0.015	1794	0.2024	0.00102449	0.0039371	5.8e-06	176.5	678.4	68.0961
H011.1		370967	361913	11904592	186552	54.24	45.76	44.39	7.159	0.031	1	0.0002763	0.000337367	0.0009398	3.31e-06	101.9	283.7	32.8935
H012.1	4.5	1008866	985608	34732726	510416	52.14	47.86	44.3	7.488	0.029	226	0.02293	0.00129535	0.00211548	9.43e-06	93.62	224.2	35.2399
H012.2		832987	816094	32457770	425882	53.66	46.34	44.94	7.249	0.026	4368	0.5352	0.000752609	0.00189462	7.56e-06	99.5	250.5	39.7721
H013.1	11	2871876	2835912	189652324	1685187	58.83	41.17	52.98	6.441	0.015	73	0.002574	0.00172037	0.00876608	2.34e-05	122.8	375.4	66.8753
H013.2		2391861	2358414	139841663	1500983	64.46	35.54	58.08	5.559	0.017	88	0.003731	0.0026127	0.00839812	1.68e-05	155.9	501	59.2948
H014.1		4597057	1007508	1137690	336701	32.96	67.04	22.93	10.49	4.041	323	0.03206	0.000570709	0.000853381	1.35e-05	42.25	63.17	1.12921
H015.1		2512957	591470	672161	266261	43.84	56.16	36.23	8.785	3.739	1915	0.3238	0.000445638	0.00111876	6.64e-06	67.08	168.4	1.13642
H016.1		896411	477034	692541	247592	50.67	49.33	44.19	7.717	1.294	717	0.1503	0.000415412	0.00127509	4.71e-06	88.27	270.9	1.45176
H017.1		421772	265297	575310	105193	35.95	64.05	29.63	10.02	0.733	645	0.2431	0.000163912	0.000449269	3.4e-06	48.23	132.2	2.16855
H018.1		1081122	376854	487914	245060	67.07	32.93	59.88	5.151	2.216	13	0.00345	0.00043439	0.00164858	2.48e-06	175	664.2	1.2947
H018.2		2372487	736294	884060	378595	51.21	48.79	43.79	7.633	2.684	77	0.01046	0.000648015	0.00169953	7.18e-06	90.19	236.5	1.20069
H018.3		2255430	595891	708893	384565	66.25	33.75	59.26	5.281	3.182	42	0.007048	0.000678471	0.00227212	4.02e-06	168.7	564.9	1.18964
H018.4		2876768	680617	777348	389463	58.51	41.49	50.73	6.491	3.701	32	0.004702	0.000684403	0.00200554	5.65e-06	121.2	355.1	1.14212
H018.5		2181506	855953	1177088	476269	55.44	44.56	48.67	6.971	1.853	81	0.009463	0.000815552	0.00231235	7.63e-06	106.9	303.1	1.37518
H019.1		830715	508104	1264586	285880	56.06	43.94	49.39	6.874	0.657	108	0.02126	0.000489536	0.00147246	4.47e-06	109.6	329.8	2.48883
H020.1		1529162	386990	472513	211311	58.08	41.92	48.05	6.558	3.234	80	0.02067	0.000386283	0.00110319	3.24e-06	119.1	340	1.221
H021.1		1430053	970778	2501128	607535	64.22	35.78	56.98	5.598	0.572	88	0.009065	0.00107144	0.00335396	6.95e-06	154.2	482.8	2.57642
H022.1		670270	524692	1487177	290038	52.02	47.98	47.77	7.507	0.451	83	0.01582	0.000469087	0.00160169	5.03e-06	93.17	318.1	2.83438
H023.1		1792856	603034	743386	334489	56.06	43.94	48.59	6.875	2.412	38	0.006301	0.000580997	0.00181909	5.3e-06	109.6	343.3	1.23274
H024.1		1456290	1013529	1943305	625652	65.61	34.39	56.35	5.38	0.749	100	0.009867	0.00114284	0.00352608	6.97e-06	163.9	505.8	1.91736
H024.2		1873769	1535861	5346113	576966	33.29	66.71	27.13	10.44	0.35	74	0.004818	0.000878708	0.00173207	2.05e-05	42.88	84.53	3.48086
H024.3		1851169	1153761	1911850	448741	38.75	61.25	29.31	9.583	0.968	50	0.004334	0.000768363	0.00155287	1.41e-05	54.36	109.9	1.65706
H024.4		1654123	1442985	6246081	478341	29.64	70.36	22.14	11.01	0.265	125	0.008663	0.000735053	0.00125355	2.03e-05	36.2	61.73	4.32858
H025.1		1580844	1031599	1793831	525794	51.87	48.13	43.44	7.53	0.881	12	0.001163	0.000919615	0.00260254	9.93e-06	92.61	262.1	1.73888
H025.2		1622116	1217078	2776554	531276	41.56	58.44	34.51	9.143	0.584	16	0.001315	0.000869306	0.00211043	1.42e-05	61.11	148.4	2.28133
H025.3		1571267	1289813	4560848	676951	52.78	47.22	45.1	7.387	0.345	6	0.0004652	0.00116997	0.00314763	1.22e-05	96.05	258.4	3.53605
H025.4		2056722	1159534	1667162	469034	41.33	58.67	31.27	9.179	1.234	87	0.007503	0.000823622	0.00172556	1.36e-05	60.53	126.8	1.43779
H026.1		1229185	1200160	41533754	333796	26.88	73.12	16.37	11.44	0.03	737	0.06141	0.000554431	0.000680321	1.76e-05	31.59	38.76	34.6068
H027.1		2382235	819436	1025131	543120	67.08	32.92	61.13	5.151	2.323	741	0.09043	0.000944685	0.00332177	5.4e-06	175.1	615.7	1.25102
H028.1		1022970	723680	1499809	572887	83.53	16.47	76.59	2.577	0.682	53	0.007324	0.00103889	0.00398275	2.38e-06	435.8	1671	2.07248
H029.1		1387547	544460	741916	274190	49.12	50.88	42.4	7.961	1.87	5880	1.08	0.000459624	0.00135345	5.54e-06	82.96	244.3	1.36266
H030.1		524664	453030	2071702	207442	41.56	58.44	36.65	9.143	0.253	388	0.08565	0.00032358	0.000916765	5.3e-06	61.11	173.1	4.57299
H031.1		1218897	501565	667892	197935	36.29	63.71	29.5	9.968	1.825	22	0.004386	0.000312819	0.000697386	6.39e-06	48.95	109.1	1.33162
H032.1		2599142	1139417	1393732	851252	79.93	20.07	71.57	3.14	1.865	28	0.002457	0.00156521	0.00497817	4.57e-06	342.2	1088	1.2232
H033.1		935855	495806	727715	332942	73.32	26.68	62.98	4.174	1.286	100	0.02017	0.00062476	0.00204531	2.65e-06	236.1	773.1	1.46774
H034.1		2726631	1403933	2797182	387819	23.3	76.7	15.62	12	0.975	113	0.008049	0.000562187	0.000657192	2.15e-05	26.1	30.52	1.99239
H035.1		912079	354574	530211	116796	29.3	70.7	21.88	11.06	1.72	44	0.01241	0.000178547	0.000372406	5.01e-06	35.61	74.28	1.49535
H036.1		1098441	343399	371208	142083	40.87	59.13	32.13	9.25	2.959	673	0.196	0.000241203	0.000622945	4.06e-06	59.39	153.4	1.08098
H037.1		4292800	874687	967361	518332	62.59	37.41	53.41	5.852	4.437	5273	0.6028	0.000940885	0.00282096	6.54e-06	143.8	431	1.10595
H038.1		3432080	778087	896024	347764	42.96	57.04	35.77	8.923	3.829	819	0.1053	0.000574475	0.00136721	8.88e-06	64.72	154	1.15157
H039.1		2305563	349073	376866	170947	56.82	43.18	42.22	6.755	6.118	10504	3.009	0.000340876	0.000991188	3.01e-06	113.1	328.8	1.07962
H040.1		2333263	316847	323782	151893	52.38	47.62	40.49	7.449	7.206	112	0.03535	0.000285229	0.000818076	3.02e-06	94.52	271.1	1.02189
H041.1		1579035	392625	456996	210816	54.23	45.77	46.53	7.161	3.455	405	0.1032	0.000365929	0.00114903	3.59e-06	101.8	319.7	1.16395
H042.1		2797770	512359	565273	243457	50.21	49.79	39.73	7.789	4.949	223	0.04352	0.000442123	0.00111828	5.1e-06	86.66	219.2	1.10328
H043.1		3829922	1354944	1796176	357632	24.15	75.85	14.53	11.87	2.132	11718	0.8648	0.000562364	0.00056594	2.06e-05	27.36	27.53	1.32565
H044.1		3261003	464789	484624	292471	66.78	33.22	57.73	5.197	6.746	1022	0.2199	0.000533434	0.00184978	3.09e-06	172.7	599	1.04268
H045.1		6621789	1596403	1835102	852917	56.35	43.65	46.6	6.829	3.608	8987	0.563	0.00154602	0.00375441	1.39e-05	110.9	269.4	1.14952
H046.1		3824773	1014819	1369747	447449	43.46	56.54	35.25	8.845	2.792	2781	0.274	0.000757979	0.00174205	1.15e-05	66.05	151.8	1.34975
H047.1		5593494	1577707	1965659	729470	45.91	54.09	37.77	8.463	2.846	2909	0.1844	0.00124484	0.00283383	1.71e-05	72.94	166	1.2459
H048.1		6118635	1575975	1903231	667950	42.47	57.53	33.38	9.001	3.216	6926	0.4395	0.0011503	0.00241702	1.81e-05	63.44	133.3	1.20765
H049.1		9703680	3110890	3986996	1698459	56.11	43.89	47.73	6.866	2.434	20803	0.6687	0.00299988	0.0075095	2.73e-05	109.9	275	1.28163
H050.1		6651093	2967017	4586404	1594000	52.88	47.12	46.35	7.372	1.45	6313	0.2128	0.00269644	0.00661738	2.8e-05	96.44	236.7	1.5458
H051.1		6346643	2513988	3599065	1423759	57.36	42.64	49.96	6.672	1.764	1102	0.04383	0.00247828	0.00635062	2.14e-05	115.6	296.2	1.43162
H052.1		12822115	1267490	1280878	413441	32.99	67.01	22.14	10.48	10.019	1258	0.09925	0.00071863	0.00103686	1.7e-05	42.3	61.04	1.01056
H053.1		2820164	303931	318415	130859	49.66	50.34	35.18	7.875	12.322	696	0.229	0.000259394	0.000670291	3.06e-06	84.77	219.1	1.01419
H054.1		6765525	1200253	1318808	307759	25.89	74.11	14.05	11.59	7.743	7385	0.6153	0.000534052	0.000529541	1.78e-05	30.02	29.77	1.0355
H055.1		7366273	1175715	1257823	502859	44.39	55.61	34.07	8.701	8.627	2271	0.1932	0.000896945	0.00179565	1.31e-05	68.59	137.3	1.02243
H056.1		4512620	819572	898012	368847	43.93	56.07	36.23	8.772	5.031	2085	0.2544	0.000618767	0.00153989	9.19e-06	67.33	167.5	1.09571
H057.1		7494951	1614235	1837217	300353	15.85	84.15	5.442	13.16	4.079	992	0.06145	0.000439719	0.00020805	2.72e-05	16.19	7.658	1.13813
H058.1		3112246	520260	561965	275909	54.79	45.21	45.96	7.072	5.542	416	0.07996	0.000489892	0.00144615	4.7e-06	104.1	307.4	1.08016
H059.1		3163796	370801	389646	175595	51.2	48.8	39.72	7.635	8.119	1080	0.2913	0.000326279	0.000943586	3.62e-06	90.16	260.7	1.05082
H060.1		5669183	1178186	1304603	484777	41.09	58.91	31.93	9.217	4.346	658	0.05585	0.00083201	0.00156086	1.39e-05	59.94	112.4	1.1073
H061.1		4943593	680626	721587	254615	38.5	61.5	27.79	9.621	6.862	1415	0.2079	0.000450348	0.000891376	8.37e-06	53.79	106.5	1.06018
L001.1		6950010	2835672	4310848	2273634	84.02	15.98	77.68	2.501	1.612	136	0.004796						1.52022
L002.1		900123	885701	45962451	660621	77.3	22.7	71.04	3.552	0.02	28	0.003161						51.8939
L003.1		1427487	1373607	28980723	873724	67.68	32.32	58.55	5.057	0.049	156	0.01136						21.0983
L004.1		535431	514821	10601009	254667	54.7	45.3	42.38	7.087	0.051	45	0.008741						20.5916
L005.1		804131	780958	21757419	281184	37.57	62.43	26.24	9.766	0.037	45	0.005762						27.8599
L006.1		617033	607657	32709236	390212	66.17	33.83	58.92	5.292	0.019	113	0.0186						53.8285
L007.1		551118	536730	16557854	310123	62.03	37.97	51.84	5.941	0.033	702	0.1308						30.8495
L008.1		797956	781264	31123076	547499	73.28	26.72	65.9	4.181	0.026	2666	0.3412						39.8368
L009.1		331286	325143	14268320	109433	30.24	69.76	22.74	10.91	0.023	22	0.006766						43.8832
L009.2		300846	294886	12009920	104567	32.11	67.89	24.84	10.62	0.025	7	0.002374						40.7273
L010.1		965565	956690	88451002	638252	67.55	32.45	61.64	5.076	0.011	23	0.002404						92.4552
L011.1		1687627	1681319	384810264	1121659	67.47	32.53	61.62	5.09	0.004	108	0.006424						228.874
L012.1		762545	745262	27265695	535520	73.81	26.19	67.76	4.097	0.028	101	0.01355						36.5854
L013.1		919227	885923	19511112	370770	46.6	53.4	33.5	8.355	0.047	26	0.002935						22.0235
L014.1		4793827	3125387	5639819	2439479	83.85	16.15	75.53	2.526	0.85	63	0.002016						1.80452
L014.2		7539111	3885353	5400488	3002506	83.41	16.59	74.68	2.596	1.396	79	0.002033						1.38996
M001.1	27.6	2317824	2246973	58504393	835108	42.79	57.21	28.22	8.95	0.04	311	0.01384	0.000395142	0.00239501	2.57e-05	64.27	93.16	26.037
M001.2		1409669	1381377	54392074	467056	38	62	24.11	9.7	0.026	482	0.03489						39.3753
M001.3		1067766	1029487	22962137	594542	64.39	35.61	52.18	5.571	0.047	22	0.002137						22.3044
M002.1		39223644	38786539	1797842331	17444844	41.94	58.06	35.89	9.084	0.022	1225	0.003158						46.3522
M002.2		963414	944529	40796480	472147	48.59	51.41	41.95	8.042	0.024	61	0.006458						43.1924
M003.1		2049787	2044765	719496942	745030	30.49	69.51	25.56	10.87	0.003	198	0.009683						351.873
M004.1		1672974	1668282	499293883	384634	13.23	86.77	9.481	13.58	0.003	144	0.008632						299.286
M004.2		10264510	10219154	1934018358	2112688	10.96	89.04	6.744	13.93	0.005	526	0.005147						189.254
N001.1		2446401	1389815	1995441	706567	49.12	50.88	42.88	7.96	1.226	89	0.006404						1.43576
N002.1		3614664	831993	953254	372136	44.44	55.56	36.04	8.693	3.792	24	0.002885						1.14575
N003.1		4098389	1854223	2231688	729420	37.61	62.39	29.58	9.76	1.836	54	0.002912						1.20357
N004.1		4025647	958235	1049507	573486	62.26	37.74	53.94	5.904	3.836	56	0.005844						1.09525
N005.1		5065202	1430938	1707963	626083	43.51	56.49	34.92	8.838	2.965	40	0.002795						1.1936
N006.1		5543969	3029725	5678124	2106145	70.56	29.44	64.91	4.606	0.976	43	0.001419						1.87414
N007.1		5626985	1154679	1282143	756666	71.29	28.71	61.04	4.491	4.389	14	0.001212						1.11039
N008.1		5641229	1177590	1316444	665957	57.47	42.53	49.9	6.654	4.285	55	0.004671						1.11791
N009.1		5428514	1681037	2149157	885429	52.16	47.84	45.19	7.484	2.527	59	0.00351						1.27847
N010.1		4311645	1489010	1991600	903657	62.2	37.8	54.78	5.913	2.164	108	0.007253						1.33753
N011.1		4556066	1004853	1133308	548782	55.42	44.58	47.64	6.975	4.02	289	0.02876						1.12783
N012.1		5651889	1563921	1864515	1100235	73.46	26.54	66.2	4.152	3.032	21	0.001343						1.19221
N013.1		4675716	1712590	2262114	1119451	66.28	33.72	60.09	5.275	2.067	51	0.002978						1.32087
PH01.1		827008	806796	26925157	461281	58.3	41.7	50.65	6.524	0.031	62	0.007685						33.3729
PH01.2		2088197	2055743	107402156	1273379	60.21	39.79	55.72	6.225	0.019	260	0.01265						52.2449
PH01.3		2146159	2119974	142792726	487652	16.53	83.47	9.944	13.06	0.015	81	0.003821						67.3559
PH01.4		3514113	3482482	321424800	768838	14.41	85.59	8.687	13.39	0.011	696	0.01999						92.2976
PH01.5		1461804	1432947	59249258	761343	52.56	47.44	45.71	7.422	0.025	157	0.01096						41.3478
PH02.1		429502	423062	22775756	312378	76.4	23.6	70.14	3.693	0.019	47	0.01111						53.8355
PH02.2		4960124	4912544	284906833	3799344	77.98	22.02	73.89	3.445	0.017	19	0.0003868						57.9958
PH02.3		2743861	2704376	154730909	1838096	68.48	31.52	63.04	4.931	0.018	50	0.001849						57.215
Titration-BY-0.04		1722389	327336	353268	251094	82.06	17.94	73.9	2.806	4.875	8	0.002444						1.07922
Titration-BY-0.12		2204832	372209	398273	295569	84.72	15.28	77.02	2.39	5.536	13	0.003493						1.07003
Titration-BY-0.37		2374914	386950	411447	306237	84.56	15.44	76.73	2.415	5.772	24	0.006202						1.06331
Titration-BY-1.11		1911509	375025	407210	298899	84.8	15.2	77.32	2.377	4.695	10	0.002666						1.08582
Titration-BY-10		2398877	631778	726225	506498	85.45	14.55	77.89	2.276	3.303	31	0.004907						1.14949
Titration-BY-100		1101	874	3775	482	-1562	1662	-204.9	260	0.292	0	0						4.31922
Titration-BY-3.33		2458557	521622	597422	412047	84.02	15.98	76.49	2.499	4.116	23	0.004409						1.14532
Titration-Male-0.0		904022	892979	60317581	589222	67.41	32.59	60.89	5.098	0.015	1795	0.201						67.5465
Titration-Male-0.2		797815	787870	52115925	529408	68.63	31.37	62.29	4.908	0.015	18	0.002285						66.1479
Titration-Male-0.7		919532	906842	54124512	600855	67.69	32.31	61.2	5.054	0.017	10	0.001103						59.6846
Titration-Male-100		588357	581080	39280664	482243	86.94	13.06	80.95	2.044	0.015	2	0.0003442						67.5994
Titration-Male-11		848856	838243	55157560	576269	70.32	29.68	64.1	4.643	0.015	16	0.001909						65.8014
Titration-Male-3		953900	941320	59504716	620476	67.33	32.67	60.81	5.11	0.016	20	0.002125						63.2141
Titration-Male-33		1017229	1003874	63264164	719723	73.47	26.53	67.54	4.15	0.016	7	0.0006973						63.02
Titration-dSET1-0.04		1209549	310620	352796	245596	83.44	16.56	76.48	2.591	3.428	9	0.002897						1.13578
Titration-dSET1-0.12		799913	240490	256124	193887	84.59	15.41	78.21	2.41	3.123	17	0.007069						1.06501
Titration-dSET1-0.37		1362909	238064	255358	190955	84.94	15.06	77.86	2.357	5.338	5	0.0021						1.07264
Titration-dSET1-1.11		1204166	242864	262300	194591	84.81	15.19	77.75	2.376	4.59	31	0.01276						1.08003
Titration-dSET1-10		2161244	590020	620840	388818	67.66	32.34	60.84	5.06	3.481	20	0.00339						1.05224
Titration-dSET1-100		337	295	2030	86	-4988	5088	-766.9	796	0.166	0	0						6.88136
Titration-dSET1-3.33		1523341	455232	507116	369244	85.69	14.31	78.87	2.239	3.004	15	0.003295						1.11397

### Sheet: H3K36me3
	cfDNA concentration (ng/ml)	Total	Total.uniq	Total.uniq.est	Gene	% Signal.Total	% Background.Total	% Signal.Gene	% Background.Gene	lambda.mix.poiss	Global.signal.yield	Local.signal.yield	BG.yield	Global.SNR	Local.SNR	Seq.factor
C001.2746	84	12324730	12276930	2675468060	9554010	47.22	52.78	40.44	37.38	0.005	0.0099631	0.00212194	0.000129595	76.88	16.37	217.926
H003.6		6122724	6090179	960995242	4307732	20.92	79.08	14.73	56	0.006	0.00218963	0.000405701	9.63223e-05	22.73	4.212	157.794
H012.1	4.5	3917958	3881446	339492523	2676188	17.94	82.06	10.84	58.11	0.012	0.00119673	0.000235208	6.37023e-05	18.79	3.692	87.4655
H012.2		3805102	3765558	296321543	2531790	13.7	86.3	6.12	61.12	0.013	0.000886602	0.000174196	6.49935e-05	13.64	2.68	78.6926
H013.1	11	7979550	7913397	775644640	5501923	23.2	76.8	15.14	54.39	0.01	0.00315522	0.00050178	0.00012155	25.96	4.128	98.0166
H013.2		7120081	7056059	644679204	4884507	24.08	75.92	15.46	53.77	0.011	0.0029201	0.000493265	0.000107139	27.26	4.604	91.3653
PH02.1		7658962	7602881	872605347	5327118	21.53	78.47	14.5	55.57	0.009	0.0028132	0.000397048	0.00011932	23.58	3.328	114.773
PH02.2		13481642	13457616	6242561446	9996146	35.42	64.58	28.54	45.73	0.002	0.0081921	0.00119955	0.000173819	47.13	6.901	463.868
PH02.3		9274494	9250411	2980051641	6504969	20.13	79.87	13.76	56.56	0.003	0.00320025	0.000423703	0.000147766	21.66	2.867	322.153

### Sheet: H3K4me1
	cfDNA concentration (ng/ml)	Total	Total.uniq	Total.uniq.est	Enhancer	Enh.noTSS	% Signal.Total	% Background.Total	% Signal.Enhancer	% Background.Enhancer	% Signal.Enh.noTSS	% Background.Enh.noTSS	lambda.mix.poiss	Global.signal.yield	Local.signal.yield	BG.yield	Global.SNR	Local.SNR	Seq.factor
H012.1	4.5	970922	953007	41834628	501560	327519	48.46	51.54	31.99	20.64	16.88	17.49	0.023	0.000793703	NA	9.8236e-06	80.8	NA	43.8975
H012.2		702471	688047	27073512	354919	232913	47.63	52.37	30.61	20.97	16.08	17.77	0.026	0.000563219	NA	7.2066e-06	78.15	NA	39.3483
H013.1	11	2655156	2617633	149634872	1351175	926298	49.99	50.01	31.59	20.03	18.42	16.97	0.018	0.0022489	NA	2.61816e-05	85.9	NA	57.1642
H013.2		1924658	1903864	142576386	969297	675035	47.62	52.38	29.94	20.97	17.68	17.77	0.013	0.00155813	NA	1.99449e-05	78.12	NA	74.8879

### Sheet: H3K4me2
	cfDNA concentration (ng/ml)	Total	Total.uniq	Total.uniq.est	TSS	Enhancer	% Signal.Total	% Background.Total	% Signal.TSS	% Background.TSS	% Signal.Enhancer	% Background.Enhancer	% Signal.Enh.noTSS	% Background.Enh.noTSS	lambda.mix.poiss	Global.signal.yield	Local.signal.yield	BG.yield	Global.SNR	Local.SNR	Seq.factor
C001.2746	84	16381418	16368535	17588409879	5736544	8317793	52.89	47.11	27.68	7.365	31.95	18.86	17.44	15.99	0.001	0.0148786	0.00532329	0.000154224	96.47	34.52	1074.53
C001.2752	122	19729286	19712715	19920712697	5986638	9552389	44.93	55.07	21.76	8.608	26.41	22.05	15	18.69	0.001	0.0152216	0.00422796	0.000217116	70.11	19.47	1010.55
C005.2944	27.6	7346522	7340265	7075847246	1074019	2862459	10.67	89.33	0.667	13.96	3.229	35.77	2.842	30.31	0.001	0.00134603	9.81e-05	0.000131141	10.26	0.7484	963.977
C005.3110		9110991	9098191	5465418970	2843721	4388399	41.93	58.07	22.18	9.078	24.98	23.25	13.18	19.71	0.002						600.715
C006.3135		2961740	2957839	1890053472	1202898	1366807	51.33	48.67	33.06	7.608	26.72	19.49	12.08	16.52	0.002						638.998
H001.9		10339990	10256209	1036997292	2758611	4346299	30.58	69.42	16.04	10.85	14.58	27.8	7.016	23.56	0.01	0.00539018	0.00175688	0.000142397	37.85	12.34	101.109
H005.1		9900451	9889957	7773087655	2305555	4341586	28.05	71.95	12.06	11.25	15.09	28.81	8.563	24.42	0.001	0.00476767	0.000874388	0.000142316	33.5	6.144	785.958
H012.1	4.5	10438242	10354681	1044649976	2715479	4496252	29.51	70.49	15.21	11.02	15.2	28.22	7.608	23.92	0.01	0.00525152	0.00142053	0.00014598	35.97	9.731	100.887
H012.2		9000313	8927169	889969641	2497467	3945066	32.42	67.58	17.41	10.56	17.13	27.06	8.464	22.93	0.01	0.004974	0.00153157	0.00012066	41.22	12.69	99.6923
H013.1	11	6464915	6440826	1453254544	1934306	2818330	38.23	61.77	20.38	9.656	19.03	24.73	10.02	20.96	0.004	0.0042318	0.0020888	7.96e-05	53.18	26.25	225.632
H013.2		11472808	11425613	2324797666	3761697	5138741	44.12	55.88	24.19	8.736	22.6	22.38	11.96	18.96	0.005	0.00866351	0.00450643	0.000127693	67.85	35.29	203.472
M001.1	27.6	8505113	8498612	9048030983	1720319	3627374	23.03	76.97	8.209	12.03	11.86	30.82	7.87	26.12	0.001	0.00336373	0.000478451	0.000130828	25.71	3.657	1064.65

### Sheet: field description
field	description
cfDNA concentration (ng/ml)	cfDNA measurements when available
Total	total number of reads properly aligned to genome
Total.uniq	unique reads (total reads after discarding duplicated reads)
Total.uniq.est	estimated unique molecules that passed the PCR step (see supplementary note)
TSS	nubmer of unique reads aligned to annotated TSS regions (see supplementary note)
% Signal.Total	% signal reads (see suplamentary note)
% Background.Total	% of background reads
% Signal.TSS	% of signal reads in TSS regions
% Background.TSS	% of background reads in TSS regions
Enhancer	number of unique reads aligned to annotated enhancer regions (see supplementary note)
% Signal.Enhancer	% of signal reads in enhancer regions
% Background.Enhancer	% of background reads in enhancer regions
% Signal.Enh.noTSS	% of signal reads in enhancer but not TSS regions
% Background.Enh.noTSS	% of background reads in enhancer but not TSS regions
Gene	number of unique reads aligned to annotated gene bodies (see supplementary note)
% Signal.Gene	% of reads in annotated gene bodies
% Background.Gene	% of backgound reads in annotated gene bodies
lambda.mix.poiss	duplication rate as estimanted by mixed Poisson model (see supplementary note)
Mito	number of reads aligned to mitochondria DNA
% Mito	% of reads aligned to mitochondria DNA
Global.signal.yield	total signal yield estimated by the global method (see supplementary note)
Local.signal.yield	total signal yield estimated by the local method (see supplementary note)
BG.yield	total background yield
Global.SNR	signal to noise ratio based on global yield estimate
Local.SNR	signal to noise ratio based on local yield estimate
Seq.factor	normalization factor accounting for sequensing depth
yield estimates and SNR are presented when DNA measurments are available. Healthy samples were assumed to have cfDNA concentration of 6.6 ng/ml (1,000 genomes/ml)
