## Supplementary material for "ChIP-seq of plasma cell-free nucleosomes identifies cell-of-origin gene expression programs": Table S2

Name	Genes
Acute Myeloid Leukemia	ITGA4;RP11-1094M14.7;ITPK1-AS1;ABCE1;RP13-786C16.1;RP11-680G24.4;RPL23AP23;RP11-863H1.1;AC005757.6;GCNT6;RP1-308E4.1;SETP5;VPS13C;KRR1;RP11-252K23.2;RP11-447H19.3;BRIP1;TTC24;RP11-306G20.1;ODCP;RP11-513G19.1;KB-1836B5.1;FTH1P4;RP11-182J1.5;ADAM1A;RP11-415J8.7;RP11-638I2.2;RP11-759F5.1;LDLRAD4-AS1;RPL13AP6;SPIN2A;CDC42-IT1;CCNA2;SKA3;RP11-330L19.2;MPHOSPH9;MGA;XRCC2;KCNA6;GAPDHP39;GUSBP3;GUSBP9;NE…
Adrenocortical Cancer	EBP;FAM64A;C1orf53;EPB41L1;TSPAN12;RP5-940J5.9;CTSA;NR5A1;GSTA3;TNFRSF12A;PPIF;ZNF275;RP11-215A21.2;NANOGP1;MINOS1-NBL1;SERPINA5;RP11-649E7.5;FAM222A;PLBD2;SRRM3;LDLR;AGRP;FAM19A4;LONP1;GRTP1-AS1;DBP;HSPE1;RP11-688G15.3;NPTX2;KLHDC8B;TECRP1;SPINK13;C1orf233;MGARP;RP11-320G24.1;BST2;UBE2C;RP11-40C6.2;FAM131C;FDXR;SCARB1;PRDX2;HMGCR;SLC26A2;NETO2;C19orf48;RP1-241P17.4;RP11-159K7.2;QPRT;MAMSTR;TMEM2…
Brain Lower Grade Glioma	RP11-229P13.23;RP5-940J5.9;FERMT1;TAAR3;RP11-215A21.2;RP11-64K12.4;NUDT4P1;RP11-698N11.2;UHRF1;RP4-791C19.1;RP11-565P22.6;AC000089.3;VIPR2;BTBD17;MDFI;NMB;BMP2;RP5-1177M21.1;SHD;DLL3;CX3CR1;MAGED4;NES;BCHE;RPE65;RP11-231C18.1;SOX2OT_exon3;PAX1;RP11-40C6.2;FREM3;GSX1;SOX11;HES6;PCDHB9;NDST4;TREM2;RP1-241P17.4;SOX4;KLRC2;SMOC1;PIGY;PAPD7;RPS2P55;HAPLN1;BCAN;GPR34;MEX3A;MKRN3-AS1
Breast Invasive Carcinoma	FAM64A;NKAIN1;RP11-229P13.23;IL20;CRABP2;NAT1;RP5-940J5.9;HMGB3;RRM2;RIPPLY3;MXRA5;LRRC15;FAM111B;CHRNA6;COL1A1;RP11-649E7.5;AC005255.3;CST2;CST1;UHRF1;EPYC;KRT18;COL11A1;KIF4A;AGR3;HIST1H3G;PAFAH1B3;KIF26B;UBD;TK1;ERCC6L;ANXA9;MMP10;MMP11;MMP13;GALNT6;RP11-400N13.3;CENPF;GRP;UBE2MP1;MKI67;POSTN;CXCL9;UBE2C;RET;YWHAZP4;HLA-DPB2;ERVMER34-1;RP11-40C6.2;TPD52;RP11-10G12.1;FOXA1;KIAA0101;LDHAP7;TREM2…
Colon Adenocarcinoma	ITGA2;POU5F1B;GCNT1;RP11-357H14.17;FAM64A;CHMP4C;RP11-229P13.23;SKA3;LAMB3;RP5-940J5.9;LY6G6D;RBBP8NL;HMGB3;SEL1L3;CKMT1A;BCL2L15;CEP55;ATP10B;TRABD2A;TDGF1;FERMT1;CDH17;HTR1D;RRM2;KRT8P45;NEIL3;MAP7;FAM111B;RP11-93K22.13;ILDR1;CDCA7;RP11-215A21.2;MAD2L1;CEMIP;EPCAM;ANKS4B;AC012363.4;PPP1R14D;VWA2;MUC13;KRTCAP3;HKDC1;F2RL1;AP000439.3;AC007099.1;NOX1;AC005255.3;CLRN3;PRSS8;RAD51AP1;CDT1;CST1;ATP2C…
Diffuse Large B-Cell Lymphoma	CKS1B;DLGAP5;MZB1;C16orf59;PLA2G7;RMI2;PCNA;DNPH1;CCNA2;SKA1;SKA3;WNT10A;PLA2G2D;ZWINT;AC023590.1;EAF2;PARP1;SNRPD2;SNRPD1;MND1;EEF1A1P19;LSM3;CEP55;TYMS;HSPA8P1;FCRLA;PDCD1LG2;KBTBD8;RRM2;RRM1;NEIL3;HLA-DOA;HLA-DRB6;HLA-DQA1;FAM111B;CDCA7;CDCA5;RP11-215A21.2;MAD2L1;MRPL13;MRPL14;MRPL17;MS4A1;CCL18;RASGRP3;RPS21;POU2AF1;RFC4;RP11-815N9.2;FEN1;RP4-706A16.3;IL21R;CXCR5;RP11-16K12.1;DSCC1;RAD51AP1;C…
Esophageal Carcinoma	ITGA2;ITGA6;DLGAP5;RP11-357H14.17;FAM64A;SKA3;LAMB3;RP11-397A16.1;BIVM-ERCC5;SIPA1L3;RNU1-28P;RAB27B;AC002543.2;HIST1H1B;CKMT1A;CEP55;FERMT1;RPSAP52;PI3;RRM2;RIPPLY3;MXRA5;NEIL3;PMAIP1;SAMD9;FAM111B;RP11-93K22.13;FOXM1;ILDR1;MUC4;KLK6;MAD2L1;PRDM1;SNORD17;COL1A1;CEMIP;AC012363.4;RP11-421E14.2;CLSPN;WNT7B;ENTPD7;HEPHL1;RSC1A1;POU6F2;CKAP2;HIST1H4C;CTD-2555C10.3;SERINC2;F2RL1;KLF5;SND1-IT1;NRARP;RN…
Glioblastoma Multiforme	FAM64A;OTP;MSMP;TUBA1C;TNFRSF12A;RRM2;NEIL3;TAAR3;DMRTA2;FAM111B;CHRNA9;CRISPLD1;CHI3L1;RP11-351I24.3;HIST1H4J;SPINK8;HSPE1-MOB4;RP11-134N1.2;ADORA3;IGFBP2;GAL3ST4;TMEM189-UBE2V1;RP11-698N11.2;UHRF1;WARS2-IT1;KIF4A;F2R;TK1;RP11-565P22.2;TMSB15A;MEST;AC092675.3;RP11-84A19.3;TP53;CENPI;MDFI;IBSP;NMB;SPC24;PDPN;CX3CR1;NES;MKI67;HAS2;UBE2C;RPE65;SPOCD1;CDKN2C;MCM2;GSX1;AC114803.3;KIAA0101;C21orf62;EG…
Head & Neck Squamous Cell Carcinoma	ITGA2;ITGA3;ITGA6;CKS1B;ARTN;FAM64A;PCAT1;RP11-229P13.23;ADAM12;CCNA2;WNT10A;TM4SF19;LAMB3;HN1L;RP11-397A16.1;IL20;DDX60;SERPINB5;RP5-940J5.9;KCTD11;TUBA1C;RP11-334L9.1;BCL2L12;RP13-463N16.6;CEP55;CTSC;AMMECR1;GPR68;OTOP3;TP63;FERMT1;TNFRSF12A;RPSAP52;PTHLH;PI3;EPHA2;RRM2;MXRA5;IGSF3;ITGB4;ITGB6;NEIL3;PMAIP1;CTA-384D8.35;SAMD9;LRRC15;FAM111B;FOXM1;CDCA4;KLK9;RP11-215A21.2;PRDM1;EPGN;COL1A1;C19orf…
Kidney Chromophobe	RP11-2N1.2;RP11-215A21.2;KLK15;DNTT;CR1L;AC106869.2;AC005255.3;RP4-791C19.1;RP11-459C13.1;NCOA7-AS1;PSG9;KRTAP5-3;RP11-40C6.2;RP11-1E11.1
Kidney Clear Cell Carcinoma	AP000439.3;RP11-283G6.5;FABP7;RP11-2L8.1;RP11-40C6.2;AC114803.3;RP11-10G12.1;LDHAP7;PI4K2B
Liver Hepatocellular Carcinoma	GPC3;RP11-334L9.1;RRM2;FAM111B;RP11-215A21.2;FTH1P20;AC005255.3;KIF4A;UBD;ALG1L;SPC24;RP11-40C6.2;RP11-10G12.1;PIGY;CTC-518P12.6;RP11-556E13.1;ACSL4;CXCL10
Lung Adenocarcinoma	IGKV1-12;RP11-229P13.23;RP5-940J5.9;HMGB3;RP11-334L9.1;HS6ST2;RRM2;LRRC15;FAM111B;RP11-93K22.13;EPCAM;RP11-649E7.5;RP11-350J20.12;AC005255.3;CST1;HMGN2P17;UHRF1;EPYC;KPNA7;BPIFA1;KIF4A;AGR2;ARAP1-AS1;MMP1;UBD;CASC9;RP3-407E4.4;MMP11;MMP12;MMP13;ALG1L;KRTAP4-1;ETV4;PAEP;UBE2C;YWHAZP4;DSG2;RP11-40C6.2;SGPP2;RP11-10G12.1;KIAA0101;CTHRC1;LDHAP7;IL22RA2;RP1-241P17.4;MCM10;RP11-579D7.2;SMPDL3B;RP3-340N…
Lung Squamous Cell Carcinoma	ARTN;FAM64A;RP11-229P13.23;ADAM12;CCNA2;RP11-397A16.1;RP5-940J5.9;HMGB3;BMP7;RP13-463N16.6;CEP55;TP63;FERMT1;PTHLH;RRM2;PVRL1;TICRR;NEIL3;LRRC15;FAM111B;CHRNA5;FOXM1;CDCA7;RP11-215A21.2;MAD2L1;PCDH19;KRT6B;WNT7B;POU6F2;NPBWR1;NKX1-2;RP11-649E7.5;RP4-594A5.1;RAD51AP1;CDT1;CST1;IGFBP2;UHRF1;AURKB;ZP3;KRT17;KRT16;AF127577.8;COL11A1;RP11-108M12.3;IGHV1-69;KIF4A;HIST1H3G;ABCA13;MMP1;UBD;CASC9;CLCA2;KI…
Ovarian Serous Cystadenocarcinoma	CKS1B;PHOX2A;KRTAP2-3;SRD5A3;NACC1;FAM64A;CNGB1;RP11-624M8.1;WNT10A;RP5-1065P14.2;CITED4;CRABP2;TTC30B;KLHL14;LDLRAD1;TUBA1C;RNU1-28P;HMGB3;AC144450.2;LYPD1;HIST1H1B;AC004870.4;CEP55;LGALS17A;PNOC;USP18;TNFRSF12A;SCNN1A;RRM2;RIPPLY3;MXRA5;IGSF9;BASP1P1;NEIL3;MESP2;FAM111B;RP11-93K22.13;FOXM1;CTC-513N18.6;ILDR1;PTH2R;KLK6;KLK7;KLK8;MAD2L1;SNORD17;C19orf33;EPCAM;KLK10;PPP1R14B;ALPPL2;OCIAD2;CHI3L1;…
Pancreatic Adenocarcinoma	ITGA2;GCNT3;LIF;ADAM12;LAMB3;TIMP1;RP5-940J5.9;RP13-463N16.6;CTSE;STRA6;RRM2;MXRA5;ITGB6;HLA-DRB6;LRRC15;FAM111B;KLK6;SFRP2;COL1A2;COL1A1;CEMIP;C19orf33;CCL17;WNT7A;CGB8;CGB5;NREP;F2RL2;S100A6;RP11-350J20.12;LCN2;AC005255.3;S100A10;CST2;CST1;CST4;PLAU;PLAT;PHLDA2;IGFBP3;VILL;KCNK1;CCL20;CCL22;SULF1;FNDC1;MATN3;EPYC;GABRP;KRT19;COL11A1;LY75;ONECUT3;KPNA7;RP5-907D15.4;KIF4A;TMSB10;AGR2;F2R;CTD-2357…
Pheochromocytoma & Paraganglioma	CHST1;PHOX2A;PHOX2B;SEZ6L;BEX1;SLC18A2;SLC18A1;SYT1;SYT2;SYT4;SYT5;CNGB1;UNC5B;VGF;UNC5A;PCSK2;DYNC1I1;ASTN2;PCDHAC2;PCDHAC1;H2AFY2;FAIM2;RP5-940J5.9;AC005944.2;DCX;FLRT1;RP11-334L9.1;BMP7;RP11-124O11.1;RP11-294J22.6;HAND2;PENK;TMEM35;DLX1;DLX2;STRA6;HS6ST2;FAM163A;HAND2-AS1;SMIM18;EPHA8;GLB1L3;TH;CRYBA2;RIPPLY2;C18orf42;CHRNA5;CHRNA7;CHRNA3;PRPH;GDAP1;IGF2;PCDHA11;PCDHA13;RP11-64K12.4;ISL1;LRRN2…
Prostate Adenocarcinoma	GCNT1;RP11-170M17.1;PLA2G7;PCAT1;RP11-229P13.23;WI2-85898F10.1;AC144450.2;DLX1;DLX2;RP11-215A21.2;AMACR;MINOS1-NBL1;TMEFF2;AP006748.1;NPY4R;PODXL2;HMGN2P17;ACSM1;UBD;TRPM8;AC000089.3;TMSB15A;TRGC1;XXbac-BPG308K3.5;MMP10;RPL7P16;LUZP2;RP11-1084J3.3;RP11-40C6.2;VSTM2L;RP11-10G12.1;ABCC4;PIGY;RP11-579D7.2;COL10A1;CLDN8;CXCL11;RPS2P55;DNASE2B;GDF15;GOLM1;PCA3;AP001610.9;SIM2;RP11-483P21.2
Rectum Adenocarcinoma	POU5F1B;GCNT1;RP11-357H14.17;FAM64A;CHMP4C;RP11-229P13.23;SKA3;LAMB3;GPR143;LY6G6D;RBBP8NL;HMGB3;SEL1L3;CKMT1A;BCL2L15;CEP55;ATP10B;TRABD2A;TDGF1;PRSS33;FERMT1;CDH17;RRM2;RIPPLY3;KRT8P45;NEIL3;MAP7;FAM111B;RP11-93K22.13;ILDR1;CDCA7;RP11-215A21.2;MAD2L1;CEMIP;EPCAM;RNF128;ANKS4B;PPP1R14D;VWA2;MUC13;KRTCAP3;CKAP2;HKDC1;F2RL1;RP11-649E7.5;AP000439.3;AC007099.1;NOX1;AC005255.3;CLRN3;PRSS8;RAD51AP1;CD…
Skin Cutaneous Melanoma	PHACTR1;FAM64A;RP11-229P13.23;TRIM51;GPR143;TSPAN10;TYR;RP11-221N13.3;RP5-940J5.9;AC005592.2;PLOD3;NRP2;HSPA8P1;PIR;RRM2;ABCB5;FAM111B;CHRNA6;RP11-215A21.2;PLA1A;ST3GAL6-AS1;CTNNAP1;WARS;RP11-1055B8.3;SLC6A15;ATP6V1B1-AS1;PMEL;PLAT;BANCR;H2AFZP3;CCDC140;RP11-1055B8.2;EDNRB;LGALS3BP;KIF4A;AC144835.1;PRAME;SLC7A5;AP1S2;UBD;MAGEA12;RP11-1070A24.2;BAMBI;RHPN1-AS1;SNX10;EN2;SDC3;CENPF;TRIB2;RTP4;ITIH6…
Stomach Adenocarcinoma	ITGA2;GCNT3;RP11-357H14.17;FAM64A;CCNA2;SKA3;BIVM-ERCC5;RNU1-28P;HIST1H1E;HIST1H1B;CEP55;ATP10B;FERMT1;RRM2;TICRR;MXRA5;NEIL3;FAM111B;RP11-93K22.13;FOXM1;ILDR1;CDCA7;MAD2L1;SNORD17;COL1A1;AC012363.4;RP11-421E14.2;ALPPL2;MUC13;RSC1A1;CKAP2;HIST1H4C;F2RL2;SND1-IT1;LCN2;RNU1-27P;RPS26P47;S100A10;RP4-594A5.1;RAD51AP1;CDT1;CST2;CST1;CST4;PHLDA2;RNVU1-18;CCL20;CCL22;GAL3ST2;HSP90AB4P;TMEM189-UBE2V1;UHR…
Testicular Germ Cell Tumor	CHST2;ALPP;FAM64A;SYT2;GBX2;AC068134.6;PLA2G2D;SLC7A3;RP5-940J5.9;GLDC;ZFP42;TUBA1C;PQLC3;CTC-260E6.6;PRDM14;MAN1C1;CPXM1;TDGF1;RRM2;AICDA;PMAIP1;TEAD4;VRTN;RP11-215A21.2;PRDM1;MRPL15;NANOGP1;ALPPL2;NANOG;CGB8;CTC-260E6.2;NKX1-2;ZSCAN10;SALL4;HIST1H2AJ;CCR5;CXCR3;KLRG2;TUBB;PHLDA3;BTBD6P1;RP11-148B6.2;CCL26;FOXH1;DACT2;TFAP2C;AURKB;TBPL2;SNHG16;CRYGEP;LIN28A;RPRM;FZD5;RP5-1028K7.2;DLG3;UBD;CASC9;…
Thyroid Carcinoma	NPC2;LAMB3;CYSLTR2;CITED1;RP11-221N13.3;RP5-940J5.9;PSG1;SIGLEC15;TNFRSF12A;RPSAP52;LRP4;FAM111B;RP11-215A21.2;ZCCHC12;ZCCHC16;CCL17;AC018816.3;RP11-649E7.5;RP11-474O21.5;RP11-16K12.1;CST2;GABRB2;TGFA;HMGN2P17;MET;RP4-791C19.1;SLC27A6;LPAR5;DCSTAMP;SLC34A2;HMGA2;AC079630.2;AC079630.4;SDC4;RXRG;ETV4;PTCHD4;FN1;SLC25A47P1;ACTBL2;RP11-40C6.2;PRR15;RP11-542B15.1;AE000661.37;RP11-498C9.3;PDLIM4;RP11-1…
Uterine Carcinosarcoma	FAM64A;C16orf59;WNT10A;CRABP1;CRABP2;CLUL1;RP5-940J5.9;HMGB3;RP11-334L9.1;PLAC1;HSPA8P1;RRM2;RIPPLY3;RNASEH2A;NEIL3;FAM111B;RP11-215A21.2;MAD2L1;MINOS1-NBL1;NREP;SLC29A4;CBX2;RCOR2;RAD51AP1;CDT1;RPL13AP20;HMGN2P17;VAX2;UHRF1;AURKB;KIF4A;PAFAH1B3;KIF26B;KIFC1;PARPBP;TK1;RP11-608O21.1;CCNF;KIF18B;ERCC6L;TMSB15A;MEST;SBK1;RHPN1-AS1;KIF14;KIF11;IGF2BP1;IGF2BP3;HMGA2;HMGA1;TRAF4;FAM72B;MIXL1;COL2A1;CE…
Uterine Corpus Endometrioid Carcinoma	RP6-65G23.3;FAM64A;C16orf59;RP11-638I2.6;RP5-940J5.9;RBBP8NL;HMGB3;RP11-334L9.1;AC004870.4;RP11-519G16.5;CEP55;DLX5;DLX6;RPSAP52;RRM2;RIPPLY3;KRT8P45;NEIL3;FAM111B;DLX6-AS1;ILDR1;RP11-215A21.2;MAD2L1;EPCAM;ALPPL2;OCIAD2;MUC16;WNT7A;KRTCAP3;HIST1H4J;SERINC2;FEN1;WFDC2;RP11-649E7.5;FTH1P20;PRSS8;CDT1;RHPN2;RPL13AP20;TMEM132A;KRT8;DACT2;HMGN2P17;UHRF1;AURKB;RP11-256P1.1;KRT18;RP11-108M12.3;RP11-465B…
