## Supplementary material for "ChIP-seq of plasma cell-free nucleosomes identifies cell-of-origin gene expression programs": Table S3

### Sheet: Healthy
Subject	Draw date	Gender	YOB
H001.1	29.10.17 Rt arm	M	1974
H001.2	29.10.17 Lt arm	M	1974
H001.3	20.11.17	M	1974
H001.4	29.10.17	M	1974
H001.5	02.07.18	M	1974
H001.6	20.11.17	M	1974
H001.7	05.08.18	M	1974
H001.8	25.10.18	M	1974
H002.1	29.10.17	F	1968
H003.1	05.08.18	F	1992
H003.2	08.06.18	F	1992
H003.3	02.07.18	F	1992
H003.4	25.10.18	F	1992
H003.5	12.11.18	F	1992
H003.6	13.02.19	F	1992
H004.1	05.08.18	M	1967
H004.2	08.06.18	M	1967
H004.3	12.11.18	M	1967
H005.1	05.08.18	M	1984
H006.1	02.07.18	F	1992
H007.1	29.10.17	F	1972
H007.2	07.05.18	F	1972
H007.3	18.10.18	F	1972
H007.4	25.10.18	F	1972
H008.1	07.05.18	F	1988
H009.1	05.08.18	F	1996
H010.1	20.11.17	F	1959
H011.1	25.10.18	M	1977
H012.1	21.01.19	F	1982
H012.2	22.01.19	F	1982
H013.1	21.01.19	M	1990
H013.2	22.01.19	M	1990
H014.1	16.12.19	F	N/A
H015.1	16.12.19	F	1997
H016.1	29.07.19	M	1994
H017.1	29.07.19	M	1995
H018.1	12.11.18	M	1985
H018.2	13.11.18	M	1985
H018.3	15.11.18	M	1985
H018.4	19.11.18	M	1985
H018.5	11.12.18	M	1985
H019.1	31.10.18	M	1989
H020.1	31.10.18	M	1990
H021.1	31.10.18	M	1991
H022.1	01.08.19	F	1996
H023.1	12.11.18	M	1975
H024.1	12.11.18	M	1985
H024.2	13.11.18	M	1985
H024.3	15.11.18	M	1985
H024.4	19.11.18	M	1985
H025.1	12.11.18	M	1992
H025.2	13.11.18	M	1992
H025.3	15.11.18	M	1992
H025.4	19.11.18	M	1992
H026.1	12.03.19	M	1954
H027.1	18.03.19	F	1974
H028.1	28.10.19	F	1995
H029.1	07.04.19	F	1989
H030.1	24.06.19	M	1991
H031.1	18.07.19	M	1989
H032.1	18.07.19	M	1991
H033.1	18.07.19	F	1995
H034.1	06.11.18	F	1992
H035.1	06.11.18	M	1996
H036.1	06.11.18	F	1996
H037.1	3.11.19	M	1971
H038.1	3.11.19	F	1981
H039.1	3.11.19	M	1976
H040.1	16.12.19	M	1971
H041.1	16.12.19	F	1974
H042.1	16.12.19	M	1957
H043.1	16.12.19	F	1997
H044.1	16.12.19	F	1980
H045.1	16.12.19	F	1995
H046.1	16.12.19	M	1988
H047.1	16.12.19	F	1962
H048.1	16.12.19	F	1997
H049.1	16.12.19	M	1990
H050.1	16.12.19	M	1974
H051.1	16.12.19	M	1991
H052.1	16.12.19	F	1989
H053.1	16.12.19	F	1984
H054.1	16.12.19	F	1977
H055.1	16.12.19	F	1975
H056.1	16.12.19	F	1961
H057.1	16.12.19	M	1961
H058.1	16.12.19	F	1968
H059.1	16.12.19	F	1982
H060.1	16.12.19	F	1996
H061.1	16.12.19	F	1997

### Sheet: Cancer
Sample	Gender	YOB	Date of Death	Draw Date	Tumor side	Primary resection date	Metastatic organs at diagnosis	Metastectomy date	Grade of primary tumor	RAS	BRAF	MMR	HER2
C001.2746	M	1975	15/5/2019	26.7.18	left	not resected	liver	not resected	Poorly differentiated	c.35G>T p.Gly12Val	wildtype	proficent	negative
C001.2752				23.8.18
C002.2293	M	1950	18/9/2019	22.3.18	left	not resected	liver	not resected	n/a	wildtype	wildtype	proficent	negative
C002.2300				25.3.18
C002.2301				25.3.18
C002.2302				25.3.18
C002.2303				25.3.18
C002.2313				26.3.18
C003.2737	M	1948	9/23/2018	12.8.18	right	5/29/2018	liver	not resected	moderatly differentiated	c.35G>T p.Gly12Val	wildtype	proficent	negative
C003.2740				13.8.18
C004.2751	M	1974	alive	23.8.18	left	resected	liver;peritoneum	not resected	moderately differentiated	wildtype	wildtype	proficent	negative
C004.3990				29.1.20
C005.2865	F	1937	alive	25.10.18	right	6/5/2018	liver;peritoneum	2/3/2019	Moderately differentiated	wildtype	wildtype	proficent	negative
C005.2944				26.11.18
C005.3110				3.2.19
C005.3933				5.1.20
C005.3963				19.1.20
C006.2966	M	1966	alive	3.12.18	left	7/8/2018	liver	2/10/2019	n/a	c.34G>C p.Gly12Arg	wildtype	proficent	negative
C006.3135				12.2.19
C006.3931				5.1.20
C007.2968	M	1954	4/2/2019	4.12.18	left	3/10/2017	peritoneum	not resected	Moderately differentiated	n/a	n/a	proficent	n/a
C008.2965	M	1940		3.12.18	right	2/1/2011	liver	not resected	n/a	n/a	n/a	n/a	n/a
C008.3925				2.1.20
C009.1995	F	1982	12/12/2018	24.12.17	right	9/24/2017	lymph node;peritoneum;lung		moderatly to poorly differantiated	wildtype	wildtype	equivocal	negative
C009.1996				24.12.17
C009.1997				24.12.17
C009.2001				26.12.17
C009.2004				27.12.17
C010.1913	F	1969	alive	22.11.17	n/a	not resected	liver;lung	not resected	n/a	wildtype	wildtype	proficent	negative
C010.1943				30.11.17
C010.1954				5.12.17
C010.2600				18.6.18
C010.2852				17.10.18
C010.3743				10.11.19
C010.3821				27.11.19
C010.3864				10.12.19
C010.3937				6.1.20
C011.2010	F	1943	4/1/2018	31.12.17	left	not resected	liver;lymph node uterus	not resected	n/a	n/a	n/a	n/a	n/a
C012.2065	M	1978	9/20/2018	18.1.18	left	4/26/2018	liver	not resected	n/a	wildtype	wildtype	proficent	negative
C012.3802				24.11.19
C013.2456	F	1949	28/2/2019	6.5.18	left	not resected	liver	not resected		c.182A>T p.Gln61Leu	wildtype	proficent	negative
C013.2572				10.6.18
C014.3860	M		alive	9.12.19	left	11/18/2013	brain;lung	not resected	n/a	wildtype	wildtype	proficent	n/a
C015.2138	F	1958		8.2.18	left	11/21/2017	fallopian tube	11/21/2017	Moderately differentiated	wildtype	wildtype	proficent	negative
C015.3834				1.12.19
C015.3875				15.12.19
C015.3912				29.12.19
C016.2309	M	1954	9/27/2019	25.3.18	left	12/11/2018	liver	not resected		c.34G>T p.Gly12Cys	wildtype	proficent	negative
C016.2314				26.3.18
C017.2324	M	1949	23/5/2018	29.3.18	left	not resected	liver;lung	not resected	n/a	wildtype	wildtype	n/a	n/a
C018.2504	M	1971	alive	21.5.18	left	1/4/2018	liver;lung;peritoneum	not resected	n/a	n/a	n/a	proficent	positive
C018.2552				4.6.18
C018.3842				2.12.19
C018.3881				16.12.19
C019.2557	M	1947	alive	5.6.18	left	4/30/2019	liver	10/12/2018	n/a	wildtype	wildtype	proficent	n/a
C020.2582	F	1942	alive	11.6.18	left	15/11/2015	pelvis	not resected	n/a	wildtype	wildtype	proficent	n/a
C020.3852				8.12.19
C020.3948				12.1.20
C021.2664	F	1959	alive	16.7.18	left	6/12/2018	liver	11/13/2018	well to moderately differentiated	wildtype	wildtype	proficent	negative
C021.3313				30.4.19
C021.3847				4.12.19
C021.3929				2.1.20
C021.3974				20.1.20
C022.2725	M	n/a	alive	9.8.18	left	not resected	liver	not resected	gastrointestinal stromal tumor	wildtype	wildtype	proficent	negative
C023.2754	F	1969	alive	26.8.18	right	16/6/2017	liver	not resected		wildtype	wildtype	proficent	negative
C023.3909				29.12.19
C023.3947				12.1.20
C023.3982				26.1.20
C024.2816	F	1977	alive	2.10.18	left	8/27/2018	ovary	5/14/2019	Moderately differentiated	wildtype	wildtype	proficent	negative
C024.3394				30.5.19
C025.2815	M	1966	alive	2.10.18	left	14/10/2018	liver	2/25/2019	moderately differentiated	wildtype	wildtype	proficent	negative
C025.2928				2.10.18
C025.2929				2.10.18
C025.3746				11.11.19
C025.3809				25.11.19
C026.2854	F	1944		21.10.18	left	8/6/2019	liver	2/7/2019	n/a	c.436G>A p.Ala146Thr	wildtype	proficent	negative
C027.2953	M	1955	alive	29.11.18	left	10/26/2018	omentum	10/26/2018	Well differentiated	c.35G>T p.Gly12Val	wildtype	proficent	negative
C027.2962				29.11.18
C028.3264	F	1964		7.4.19	left	7/22/2019	liver;lung	4/7/2019	n/a	c.38G>A p.Gly13Asp	wildtype	proficent	negative
C028.3987				27.1.20
C028.4021				10.2.20
C029.2915	M	1960	alive	19.11.18	left	1/22/2019	lymph node	1/22/2019	n/a	n/a	n/a	n/a	n/a
C030.3263	M	1961	6/19/2019	7.4.19	right	10/4/2018	peritoneum	not resected	Poorly differentiated	KRAS c.35G>A p.Gly12Asp	wildtype	proficent	n/a
C030.3335				7.5.19
C031.3290	F	1934	alive	17.4.19	left	1/4/2015	lymph node	not resected	Moderate to poorly differentiated	wildtype	wildtype	n/a	n/a
C032.3312	M	1957	alive	29.4.19	left	1/24/2019	liver	not resected	Well differentiated	wildtype	wildtype	proficent	negative
C032.3840				2.12.19
C032.4008				5.2.20
C033.3380	F	1947	alive	22.5.19	left	not resected	liver	not resected	n/a	wildtype	BRAF c.1799T>A V600E	proficent	negative
C033.3900				25.12.19
C033.4033				12.2.20
C034.3478	F	1997	alive	30.6.19	left	resected	liver;lung;ovary	not resected	n/a	wildtype	wildtype	proficent	positive
C034.3729				5.11.19
C034.3838				1.12.19
C035.3402	M	1954	alive	3.6.19	left	10/29/2017	liver	11/7/2019	Well to moderately differentiated	wildtype	wildtype	proficent	negative
C036.3487	M	1984	alive	3.7.19	left	not resected	liver	not resected	n/a	c.35G>C Gly12Ala	wildtype	proficent	negative
C036.3835				1.12.19
C037.3488	F	1980	alive	7.7.19	left	not resected	liver	not resected	n/a	c.35G>T p.Gly12Val	wildtype	proficent	n/a
C037.3866				11.12.19
C037.3903				26.12.19
C038.3800	M	1953		24.11.19	left	20/06/2017	lung	8/12/2019	Well to moderately differentiated	NRAS c.182A>Tp.Gln61Leu	wildtype	proficent	n/a
C039.3596	F	1959	alive	20.8.19	left	5/8/2012	lung	8/27/2012	n/a	wildtype	wildtype	proficent	n/a
C040.3606	F	1951	alive	28.8.19	left	not resected	liver	not resected	n/a	c.34G>T p.Gly12Cys	wildtype	proficent	negative
C040.3944				9.1.20
C041.3770	F	1938	alive	18.11.19	right	12/27/2019	liver	not resected	n/a	wildtype	BRAF c.1799T>A V600E	deficent	n/a
C041.3775				19.11.19
C041.3778				20.11.19
C041.3870				12.12.19
C041.3957				12.1.20
C042.3804	M	1961	alive	24.11.19	left	not resected	liver	not resected	n/a	n/a	n/a	n/a	n/a
C042.3810				25.11.19
C042.3814				26.11.19
C042.3820				27.11.19
C042.3934				5.1.20
C043.3440	M	1957	alive	12.6.16	left	11/24/2015	lung	4/28/2019	n/a	wildtype	BRAF c.1799T>A V600E	n/a	n/a
C044.3541	F	1943	alive	1.8.19	left	6/1/2015	liver;pelvis	not resected	n/a	KRAS G13D	wildtype	n/a	n/a
C044.3642				8.9.19
C045.3769	F	1937	alive	17.11.19	right	15/6/2019	liver;lung	not resected	n/a	wildtype	wildtype	n/a	n/a
C046.2264	M	1949	10/15/2018	14.3.18	left	not resected	liver	not resected	n/a	wildtype	n/a	proficent	negative
C047.4024	F	1932	alive	11.2.20	right	2019-09-20	peritoneum	not resected	moderately to poorly	wildtype	BRAF c.1799T>A V600E	deficent	n/a
C048.3818	M	1936		27.11.19	left	not resected	no evidence of disease	no evidence of disease	n/a	n/a	n/a	n/a	n/a
C049.3884	M	1962	alive	16.12.19	left	20/3/17	lung	not resected	Moderately differentiated	c.35G>A p.Gly12Asp	wildtype	equivocal	negative
C050.3632	M	1954	alive	3.9.19	transverse	12/12/2018	peritoneum	not resected	n/a	c.35G>A p.Gly12Asp	wildtype	proficent	negative
C050.3646				9.9.19
C050.3647				9.9.19
C051.3899	M	1972	alive	25.12.19	left	not resected	liver;lung	not resected	n/a	c.35G>A p.Gly12Asp	wildtype	proficent	n/a
C051.3956				12.1.20
C052.3960	F	1964	alive	12.1.20	left	2019-09-03	lymph node;pelvis	not resected	n/a	wildtype	wildtype	proficent	negative
C053.3882	F	1963	alive	16.12.19	left	12/31/2014	pelvis	not resected	Moderately differentiated	wildtype	wildtype	n/a	negative
C053.4023				10.2.20
C054.3896	M	1959	alive	23.12.19	left	7/23/2019	lung	not resected	n/a	c.38G>A p.Gly13Asp	wildtype	proficent
C055.4009	M	1960	alive	5.2.2020	left	7/23/2017	liver	7/23/2017	moderately differentiated	wildtype	wildtype	proficent	negative
C056.3939	M	1946	alive	7.1.20	left	not resected	lung	not resected	n/a	N/A	n/a	n/a	n/a
C056.3941				8.1.20
C056.4003				2.2.20

### Sheet: Liver
Sample	Draw date	Gender	YOB	Diagnosis	ALT U/L	AST U/L
L001.1	07.08.19	F	2016	Acute Autoimmune Hepatitis	1795	1803
N009.1	24.12.19	M	2007	Fatty liver	324	132
L003.1	25.7.18	F	1956	NASH- Cirrhosis	36	66
L004.1	18.7.18	F	1960	Chronic Autoimine Hepatisis	81	74
L005.1	01.08.18	F	1945	HBV Hepatocellular carcinoma & Cirrhosis	48	33
L008.1	8.8.18	M	1957	Liver Transplatation	56	42
L013.1	18.7.18	M	1962	Liver Transplatation	71	59
L011.1	17.2.19	M	1958	Chronic renal failure	16	20
L012.1	8.8.18	M	1941	Cirrhosis Hepatocellular carcinoma	11	18
L007.1	15.8.18	F	1964	Chronic Autoimine Hepatisis	16	25
L017.1	22.8.18	F	1971	Liver Transplatation- cholestatic disease	27	27
L006.1	22.8.18	M	1950	NASH	19	24
L019.1	22.8.18	M	1957	NASH	22	22
L002.1	22.8.18	F	1965	Liver Transplatation	198	107
L009.1	9.10.18	M	1952	Liver Transplatation	9	14
L010.1	29.1.19	M	1978	Kidney Transplatation	13	12
L014.1	24.10.19	M	1967	Local infection in right hand (blood draw from left arm)	N/A	N/A
L014.2	24.10.19	M	1967	Local infection in right hand (blood draw from right arm)	N/A	N/A
N001.1	14.02.19	F	1977	NASH	26	21
N002.1	11.19	F	1058	NASH	51	68
N003.1	11.19	M	1988	NASH	99	51
N004.1	22.11.19	F	1970	NASH	76	46
N005.1	19.12.19	M	1957	NASH	70	51
N006.1	19.12.19	F	1955	NASH	43	34
N007.1	19.12.19	F	1947	NASH	278	194
N008.1	19.12.19	F	1962	NASH	55	37
N010.1	19.12.19	M	1958	NASH	44	65
N011.1	19.12.19	F	1972	NASH	62	45
N012.1	19.12.19	F	1960	NASH	105	96
N013.1	19.12.19	F	1968	NASH	90	ND
PH01.1	26.09.18	M	1955	Hepatocellular Carcinoma. Pre hepatectomy	124	205
PH01.2	26.09.18	M	1955	During hepatectomy	N/A	N/A
PH01.3	26.09.18	M	1955	Few hours post hepatectomy	N/A	N/A
PH01.4	27.09.18	M	1955	One day post hepatectomy	203	N/A
PH01.5	3.10.18	M	1955	One week post hepatectomy	46	19
PH02.1	29.01.19	M	1961	Cholangiocarcinoma. Pre hepatectomy	246	364
PH02.2	29.01.19	M	1961	During hepatectomy	N/A	N/A
PH02.3	03.02.19	M	1961	Five days post hepatectomy	77	52

### Sheet: AMI
Sample	Draw date	Gender	YOB	Timeline	Reperfusion	Troponin	ALT	RDW	RBC	HGB
M001.1	12.04.18	M	1950	Pre CPI 03:45 AM	No	0.009	66	13	4.78	13.8
M001.2	12.04.18	M	1950	Post CPI 05:45 AM	Yes	0.25	N/A	N/A	N/A	N/A
M001.3	12.04.18	M	1950	Follow up 15:15 PM	No	1.38	N/A	N/A	N/A	N/A
M002.1	21.12.17	M	1975	Post CPI	Yes	0.04	202	15.2	4.15	12.9
M002.2	04.11.19	M	1975	Follow up	N/R	N/A	N/A	N/A	N/A	N/A
M003.1	27.12.17	M	1942	Post CPI	Yes	0.05	N/A	13.3	4.56	14.2
M004.1	28.12.17	M	1970	Post CPI	No	>10	N/A	13.6	3.94	12
M004.2	29.12.17	M	1970	Follow up	N/R	>10	N/A	14.7	3.9	12.1
