## Supplementary material for "ChIP-seq of plasma cell-free nucleosomes identifies cell-of-origin gene expression programs": Table S11

ID	Name	Groups
E062	BLD.PER.MONUC.PC	PBMC;Leukocytes
E034	BLD.CD3.PPC	T-Cells;Lymphocytes;Leukocytes;Leukocytes
E045	BLD.CD4.CD25I.CD127.TMEMPC	T-Cells;Lymphocytes;Leukocytes;Leukocytes
E033	BLD.CD3.CPC	T-Cells;Lymphocytes;Leukocytes;Leukocytes
E044	BLD.CD4.CD25.CD127M.TREGPC	Treg-Cells;T-Cells;Lymphocytes;Leukocytes;Leukocytes
E043	BLD.CD4.CD25M.TPC	T-Helper-Cells;T-Cells;Lymphocytes;Leukocytes;Leukocytes
E039	BLD.CD4.CD25M.CD45RA.NPC	T-Helper-Cells;T-Cells;Lymphocytes;Leukocytes;Leukocytes
E041	BLD.CD4.CD25M.IL17M.PL.TPC	T-Helper-Cells;T-Cells;Lymphocytes;Leukocytes;Leukocytes
E042	BLD.CD4.CD25M.IL17P.PL.TPC	T-Helper-Cells;T-Cells;Lymphocytes;Leukocytes;Leukocytes
E040	BLD.CD4.CD25M.CD45RO.MPC	T-Helper-Cells;T-Memory-Cells;T-Cells;Lymphocytes;Leukocytes;Leukocytes
E037	BLD.CD4.MPC	T-Helper-Cells;T-Memory-Cells;T-Cells;Lymphocytes;Leukocytes;Leukocytes
E048	BLD.CD8.MPC	T-Memory-Cells;T-Cells;Lymphocytes;Leukocytes;Leukocytes
E038	BLD.CD4.NPC	T-Helper-Cells;T-Cells;Lymphocytes;Leukocytes;Leukocytes
E047	BLD.CD8.NPC	T-Cells;Lymphocytes;Leukocytes;Leukocytes
E029	BLD.CD14.PC	Monocytes;Leukocytes
E032	BLD.CD19.PPC	B-Cells;Lymphocytes;Leukocytes;Leukocytes
E046	BLD.CD56.PC	NK;Lymphocytes;Leukocytes;Leukocytes
E030	BLD.CD15.PC	Neutrophils;Leukocytes
E028	BRST.HMEC.35	Breast
E027	BRST.MYO	Breast
E071	BRN.HIPP.MID	Brain
E074	BRN.SUB.NIG	Brain
E068	BRN.ANT.CAUD	Brain
E069	BRN.CING.GYR	Brain
E072	BRN.INF.TMP	Brain
E067	BRN.ANG.GYR	Brain
E073	BRN.DL.PRFRNTL.CRTX	Brain
E070	BRN.GRM.MTRX	Brain
E063	FAT.ADIP.NUC	Adipose
E100	MUS.PSOAS	Sk. Muscle
E108	MUS.SKLT.F	Sk. Muscle
E107	MUS.SKLT.M	Sk. Muscle
E104	HRT.ATR.R	Atrium;Heart
E095	HRT.VENT.L	Ventricle;Heart
E105	HRT.VNT.R	Ventricle;Heart
E065	VAS.AOR	Aorta;Heart
E078	GI.DUO.SM.MUS	GI Sm. Muscle
E076	GI.CLN.SM.MUS	GI Sm. Muscle
E103	GI.RECT.SM.MUS	GI Sm. Muscle
E111	GI.STMC.MUS	GI Sm. Muscle
E109	GI.S.INT	Colon;Digestive
E106	GI.CLN.SIG	Colon;Digestive
E075	GI.CLN.MUC	Colon;GI Mucosa;Digestive
E101	GI.RECT.MUC.29	Rectum;GI Mucosa;Digestive
E102	GI.RECT.MUC.31	Rectum;GI Mucosa;Digestive
E110	GI.STMC.MUC	Stomach;GI Mucosa;Digestive
E077	GI.DUO.MUC	Colon;GI Mucosa;Digestive
E079	GI.ESO	Stomach;Digestive
E094	GI.STMC.GAST	Stomach;Digestive
E099	PLCNT.AMN	Placenta
E097	OVRY	Ovary
E087	PANC.ISLT	Pancreas Islet;Pancreas
E091	PLCNT.FET	Placenta
E066	LIV.ADLT	Liver
E098	PANC	Pancreas
E096	LNG	Lung
E119	BRST.HMEC	Epithelial
E122	VAS.HUVEC	Vasculary
E126	SKIN.NHDFAD	Skin
E127	SKIN.NHEK	Skin
E128	LNG.NHLF	Lung
E124	BLD.CD14.MONO	Monocytes;Leukocytes
E130	KIDNEY	Kidney
E131	KIDNEY	Kidney
